# Development of a Versatile System to Facilitate Targeted Knockout/Elimination Using CRISPR/Cas9 for Highly Duplicated Gene Families in *Arabidopsis* Sexual Reproduction

**DOI:** 10.1101/2024.04.22.590670

**Authors:** Hidenori Takeuchi, Shiori Nagahara

**Author notes:** Corresponding author: Hidenori Takeuchi. Present address: Division of Biological Sciences, Graduate School of Science, Kyoto University, Kyoto 606-8502, Japan (Shiori Nagahara).

## Abstract

CRISPR/Cas9-based targeted gene editing is a fundamental technique for studying gene functions in various organisms. In plants, the introduction of a T-DNA construct harboring Cas9 nuclease and single guide RNA (sgRNA) sequences induces sequence-specific DNA double-strand breaks, inducing the loss of gene function. *Arabidopsis thaliana* is a model for CRISPR/Cas9 system development and gene function studies; the introduction of *Cas9* under the egg or zygote promoter and multiple sgRNA modules generates heritable or non-mosaic mutants for multiple targets in the T1 generation of *A. thaliana*. Recent reports reflect use of several CRISPR/Cas9 vectors in generating single– and higher-order mutants; however, the development of a reliable, cost-effective, and high-throughput CRISPR/Cas9 platform is necessary for targeting highly duplicated gene families. In this study, we have developed a simple and user-friendly construction system for the CRISPR/Cas9 vector series with improved gene editing efficiency by simply inserting a single intron into *Cas9*, and effectively demonstrated the simultaneous knockout of multiple genes involved in *A. thaliana* sexual reproduction. An unbiased PCR-mediated mutant identification in the T1 generation revealed that our CRISPR/Cas9 system can support a > 70 kb deletion of > 30 tandemly duplicated synergid-specific genes and simultaneous knockout of five redundant genes essential for double fertilization. We performed a one-shot knockout of seven homologous pollen tube receptor-like kinase genes and identified their specific and overlapping roles in pollen tube growth and guidance. Our system can potentially facilitate further research in experimental plant biology to search for genetically unidentified components using reverse genetic candidate approaches.
