## Supplementary Table for "Development of a Versatile System to Facilitate Targeted Knockout/Elimination Using CRISPR/Cas9 for Highly Duplicated Gene Families in *Arabidopsis* Sexual Reproduction"

### Sheet: Table S1
Supplementary Table S1 List of plasmids and primers.
Plasmid ID	Name	original (backbone) vector	cloning site	cloning method	inserted fragment	forward primer (5'->3')	reverse primer (5'->3')	template DNA for PCR amplification	notes
HTv993	pHEE-R-hyg	pHEE401E (Addgene plasmid #71287)	PmeI / HindIII	Gibson assembly	At2S3::mCherry cassette	caaacactgatagtttCTTGAAACCAAATTAACATAG	ggaaggcaagtcgaagcttGGTACCACTGGATTTTTTG	plasmid containing At2S3::mCherry cassette
HTv1562	pHEE-R-kan	HTv993	MfeI / SacII	Gibson assembly	fragment containing kanamycin resistance gene cassette	cattttatgacttgccaattgGGCGTAATCATGGTCATAG	ACGGAGCCGATTTTGAAAC	pMDC100-derived vector
HTv1563	pHEE-R-bar	HTv993	MfeI / SacII	Gibson assembly	fragment containing bialaphos resistance gene cassette	cattttatgacttgccaattgGGCGTAATCATGGTCATAG	ACGGAGCCGATTTTGAAAC	pMDC123-derived vector
HTv1564	pHEE-R-hyg5A	HTv993	SpeII / XbaI	Gibson assembly	RPS5A promoter	aaccaataccatggttatactagtCTCAACTTTTGATTCGCT	gtggtccttgtaatccatctagaGGCTGTGGTGAGAGAAAC	A. thaliana genomic DNA
HTv1565	pHEE-R-kan5A	HTv1562	SpeII / XbaI	Gibson assembly	RPS5A promoter	aaccaataccatggttatactagtCTCAACTTTTGATTCGCT	gtggtccttgtaatccatctagaGGCTGTGGTGAGAGAAAC	A. thaliana genomic DNA
HTv1566	pHEE-R-bar5A	HTv1563	SpeII / XbaI	Gibson assembly	RPS5A promoter	aaccaataccatggttatactagtCTCAACTTTTGATTCGCT	gtggtccttgtaatccatctagaGGCTGTGGTGAGAGAAAC	A. thaliana genomic DNA
HTv1758	pHEE-R-hyg9si	HTv993	XbaI	Gibson assembly	NLS-UBQ10intron	cttatcaatctgttgagaaatctagATGCAGCCTTCTCTTAAAC + ATGCAGCCTTCTCTTAAACGTATGAAAATTGAGCCATCTTCTCAAAAGgtaaatttctgtgttcc	gtggtccttgtaatccatctgttaatcagaaaaactcag	A. thaliana genomic DNA
HTv1759	pHEE-R-kan9si	HTv1562	XbaI	Gibson assembly	NLS-UBQ10intron	cttatcaatctgttgagaaatctagATGCAGCCTTCTCTTAAAC + ATGCAGCCTTCTCTTAAACGTATGAAAATTGAGCCATCTTCTCAAAAGgtaaatttctgtgttcc	gtggtccttgtaatccatctgttaatcagaaaaactcag	A. thaliana genomic DNA
HTv1760	pHEE-R-bar9si	HTv1563	XbaI	Gibson assembly	NLS-UBQ10intron	cttatcaatctgttgagaaatctagATGCAGCCTTCTCTTAAAC + ATGCAGCCTTCTCTTAAACGTATGAAAATTGAGCCATCTTCTCAAAAGgtaaatttctgtgttcc	gtggtccttgtaatccatctgttaatcagaaaaactcag	A. thaliana genomic DNA
HTv1761	pHEE-R-hyg5A9si	HTv1564	XbaI	Gibson assembly	NLS-UBQ10intron	gtttctctcaccacagcctctagATGCAGCCTTCTCTTAAAC + ATGCAGCCTTCTCTTAAACGTATGAAAATTGAGCCATCTTCTCAAAAGgtaaatttctgtgttcc	gtggtccttgtaatccatctgttaatcagaaaaactcag	A. thaliana genomic DNA
HTv1762	pHEE-R-kan5A9si	HTv1565	XbaI	Gibson assembly	NLS-UBQ10intron	gtttctctcaccacagcctctagATGCAGCCTTCTCTTAAAC + ATGCAGCCTTCTCTTAAACGTATGAAAATTGAGCCATCTTCTCAAAAGgtaaatttctgtgttcc	gtggtccttgtaatccatctgttaatcagaaaaactcag	A. thaliana genomic DNA
HTv1763	pHEE-R-bar5A9si	HTv1566	XbaI	Gibson assembly	NLS-UBQ10intron	gtttctctcaccacagcctctagATGCAGCCTTCTCTTAAAC + ATGCAGCCTTCTCTTAAACGTATGAAAATTGAGCCATCTTCTCAAAAGgtaaatttctgtgttcc	gtggtccttgtaatccatctgttaatcagaaaaactcag	A. thaliana genomic DNA
-	-	pT7-Blue T-Vector	-	-	-	GAGCGTGGtTCTCGCGGTATCATTG	gagaccAAGCTTTCCCTATAGTGAG	pT7-Blue T-Vector derived vector	The vector backbone was prepared by PCR to deplete BsaI site of the original pT7-Blue backbone.
						CGCGAGAaCCACGCTCACCGGCTC	gagaccGAATTCACTGGCCGTC	pT7-Blue T-Vector derived vector
HTv1567.v1	pT7-module1	pT7-Blue T-Vector	overhangs generated by PCR	Gibson assembly	module1_sgRNA scaffold	atagggaaagcttggtctcgattggggtcttcAACCCAGTGGACA + cttcaacccagtggacataagcgaagacccGTTTTAGAGCTAGAAATAGC	ccagtgaattcggtctcgcgagcgcacaAAAAAAAAAAAGCACCGACTCGGTGC	pCBC-DT1T2 (Addgene plasmid #50590)
HTv1568.v1	pT7-module2	pT7-Blue T-Vector	overhangs generated by PCR	Gibson assembly	module2_U6-26p	atagggaaagcttggtctcgctcgatcgaatgtcgatCGACTTGCCTTCCGCAC	tgtccactgggttgaagaccccAATCACTACTTCGACTC	pCBC-DT1T2 (Addgene plasmid #50590)
					module2_sgRNA scaffold	cttcaacccagtggacataagcgaagacccGTTTTAGAGCTAGAAATAGC	ccagtgaattcggtctcgagccttcgcacaAAAAAAAAAAAGCACCGACTCGGTGC	pCBC-DT1T2 (Addgene plasmid #50590)
HTv1569.v1	pT7-module3	pT7-Blue T-Vector	overhangs generated by PCR	Gibson assembly	module3_U6-26p	atagggaaagcttggtctcgggcttcaatgtcgatCGACTTGCCTTCCGCAC	tgtccactgggttgaagaccccAATCACTACTTCGACTC	pCBC-DT1T2 (Addgene plasmid #50590)
					module3_sgRNA scaffold	cttcaacccagtggacataagcgaagacccGTTTTAGAGCTAGAAATAGC	ccagtgaattcggtctcggtgcacaAAAAAAAAAAAGCACCGACTCGGTGC	pCBC-DT1T2 (Addgene plasmid #50590)
HTv1570.v1	pT7-module4	pT7-Blue T-Vector	overhangs generated by PCR	Gibson assembly	module4_U6-26p	atagggaaagcttggtctcggcactcatgaggatgtcgatCGACTTGCCTTCCGCAC	tgtccactgggttgaagaccccAATCACTACTTCGACTC	pCBC-DT1T2 (Addgene plasmid #50590)
					module4_sgRNA scaffold	cttcaacccagtggacataagcgaagacccGTTTTAGAGCTAGAAATAGC	ccagtgaattcggtctcgtccgcacaAAAAAAAAAAAGCACCGACTCGGTGC	pCBC-DT1T2 (Addgene plasmid #50590)
HTv1571.v1	pT7-module5	pT7-Blue T-Vector	overhangs generated by PCR	Gibson assembly	module5_U6-26p	atagggaaagcttggtctcgcggaaccttgaatgtcgatCGACTTGCCTTCCGCAC	tgtccactgggttgaagaccccAATCACTACTTCGACTC	pCBC-DT1T2 (Addgene plasmid #50590)
					module5_sgRNA scaffold	cttcaacccagtggacataagcgaagacccGTTTTAGAGCTAGAAATAGC	ccagtgaattcggtctcgacatagagttcctcgcacaAAAAAAAAAAAGCACCGACTCGGTGC	pCBC-DT1T2 (Addgene plasmid #50590)
HTv1572.v1	pT7-module6	pT7-Blue T-Vector	overhangs generated by PCR	Gibson assembly	module6_U6-26p	atagggaaagcttggtctcgatgtcgatCGACTTGCCTTCCGCAC	ccagtgaattcggtctcgaaacgggtcttcGCTTATGTCCACTGGGTTGAAG + tgtccactgggttgaagaccccAATCACTACTTCGACTC	pCBC-DT1T2 (Addgene plasmid #50590)
HTv1573.v1	pT7-module1*5	pT7-Blue T-Vector	overhangs generated by PCR	Gibson assembly	module1*5_sgRNA scaffold	atagggaaagcttggtctcgattggggtcttcAACCCAGTGGACA + cttcaacccagtggacataagcgaagacccGTTTTAGAGCTAGAAATAGC	ccagtgaattcggtctcgacatagagttcctcgcacaAAAAAAAAAAAGCACCGACTCGGTGC	pCBC-DT1T2 (Addgene plasmid #50590)
HTv1574.v1	pT7-module2*5	pT7-Blue T-Vector	overhangs generated by PCR	Gibson assembly	module2*5_U6-26p	atagggaaagcttggtctcgctcgatcgaatgtcgatCGACTTGCCTTCCGCAC	tgtccactgggttgaagaccccAATCACTACTTCGACTC	pCBC-DT1T2 (Addgene plasmid #50590)
					module2*5_sgRNA scaffold	cttcaacccagtggacataagcgaagacccGTTTTAGAGCTAGAAATAGC	ccagtgaattcggtctcgacatagagttcctcgcacaAAAAAAAAAAAGCACCGACTCGGTGC	pCBC-DT1T2 (Addgene plasmid #50590)
HTv1567	pT7-module1	HTv1567.v1	BbsI	Gibson assembly	ccdB cassette	gaaagcttggtctcgattGgggtcttcGCGGCCGCATTAGGCAC	cttgctatttctagctctaaaacgggtcttcGTCGACCTGCAGACTGG
HTv1568	pT7-module2	HTv1568.v1	BbsI	Gibson assembly	ccdB cassette	gctagagtcgaagtagtgattGgggtcttcGCGGCCGCATTAGGCAC	cttgctatttctagctctaaaacgggtcttcGTCGACCTGCAGACTGG
HTv1569	pT7-module3	HTv1569.v1	BbsI	Gibson assembly	ccdB cassette	gctagagtcgaagtagtgattGgggtcttcGCGGCCGCATTAGGCAC	cttgctatttctagctctaaaacgggtcttcGTCGACCTGCAGACTGG
HTv1570	pT7-module4	HTv1570.v1	BbsI	Gibson assembly	ccdB cassette	gctagagtcgaagtagtgattGgggtcttcGCGGCCGCATTAGGCAC	cttgctatttctagctctaaaacgggtcttcGTCGACCTGCAGACTGG
HTv1571	pT7-module5	HTv1571.v1	BbsI	Gibson assembly	ccdB cassette	gctagagtcgaagtagtgattGgggtcttcGCGGCCGCATTAGGCAC	cttgctatttctagctctaaaacgggtcttcGTCGACCTGCAGACTGG
HTv1572	pT7-module6	HTv1572.v1	BbsI	Gibson assembly	ccdB cassette	gctagagtcgaagtagtgattGgggtcttcGCGGCCGCATTAGGCAC	gtgaattcggtctcgaaacgggtcttcGTCGACCTGCAGACTGG
HTv1573	pT7-module1*5	HTv1573.v1	BbsI	Gibson assembly	ccdB cassette	gaaagcttggtctcgattGgggtcttcGCGGCCGCATTAGGCAC	cttgctatttctagctctaaaacgggtcttcGTCGACCTGCAGACTGG
HTv1574	pT7-module2*5	HTv1574.v1	BbsI	Gibson assembly	ccdB cassette	gctagagtcgaagtagtgattGgggtcttcGCGGCCGCATTAGGCAC	cttgctatttctagctctaaaacgggtcttcGTCGACCTGCAGACTGG
-	pT7-module1_tandemLTP	HTv1567	BbsI	Gibson assembly	tandemLTP_sgRNAs for module1	gaaagcttggtctcgattGgagaggtttcttagatagtgttttagagctagaaatagc	cttgctatttctagctctaaaacacctttttgctggcggtttCaatctcttagtcgactctac	pCBC-DT1T2 (Addgene plasmid #50590)
-	pT7-module2_tandemLTP	HTv1568	BbsI	Gibson assembly	tandemLTP_sgRNAs for module2	gctagagtcgaagtagtgattGgtttaggtggataaatacagttttagagctagaaatagc	cttgctatttctagctctaaaactcacaagttatgttgaaatCaatctcttagtcgactctac	pCBC-DT1T2 (Addgene plasmid #50590)
-	pT7-module3_tandemLTP	HTv1569	BbsI	Gibson assembly	tandemLTP_sgRNAs for module3	gctagagtcgaagtagtgattGccctcttctctctagcggagttttagagctagaaatagc	cttgctatttctagctctaaaaccttctaagtaatgcgtttcCaatctcttagtcgactctac	pCBC-DT1T2 (Addgene plasmid #50590)
-	pT7-module4_tandemLTP	HTv1570	BbsI	Gibson assembly	tandemLTP_sgRNAs for module4	gctagagtcgaagtagtgattGtttattagagtttaacccggttttagagctagaaatagc	cttgctatttctagctctaaaaccgttaaatttctattaaacCaatctcttagtcgactctac	pCBC-DT1T2 (Addgene plasmid #50590)
-	pT7-module5_tandemLTP	HTv1571	BbsI	Gibson assembly	tandemLTP_sgRNAs for module5	gctagagtcgaagtagtgattGtgttccaactcaaccggatgttttagagctagaaatagc	cttgctatttctagctctaaaacgttgagttggaacacggtcCaatctcttagtcgactctac	pCBC-DT1T2 (Addgene plasmid #50590)
-	pT7-module6_tandemLTP	HTv1572	BbsI	Gibson assembly	tandemLTP_sgRNAs for module6	gctagagtcgaagtagtgattGttaggaatgatccagcggtgttttagagctagaaatagc	gtgaattcggtctcgaaacgcgatacaccgggaacaatCaatctcttagtcgactctac	pCBC-DT1T2 (Addgene plasmid #50590)
HTv1786	pHEE-R-bar_tandemLTP	HTv1563	BsaI	Golden Gate assembly
HTv1787	pHEE-R-bar5A_tandemLTP	HTv1566	BsaI	Golden Gate assembly
HTv1788	pHEE-R-bar9si_tandemLTP	HTv1760	BsaI	Golden Gate assembly
HTv1788-2	pHEE-R-bar5A9si_tandemLTP	HTv1763	BsaI	Golden Gate assembly
-	pT7-module1_EC1s	HTv1567	BbsI	Gibson assembly	EC1s_sgRNAs for module1	gaaagcttggtctcgattGTCTCATGAAACCATCCATGgttttagagctagaaatagc	cttgctatttctagctctaaaacTGGGTGTTGCAGTGCTATACaatctcttagtcgactctac	pCBC-DT1T2 (Addgene plasmid #50590)
-	pT7-module2_EC1s	HTv1568	BbsI	Gibson assembly	EC1s_sgRNAs for module2	gctagagtcgaagtagtgattGATGATGAGAAGTGTGACGGgttttagagctagaaatagc	cttgctatttctagctctaaaacCGAAGGACATTAGCTTCCTCaatctcttagtcgactctac	pCBC-DT1T2 (Addgene plasmid #50590)
-	pT7-module3_EC1s	HTv1569	BbsI	Gibson assembly	EC1s_sgRNAs for module3	gctagagtcgaagtagtgattGattgaataggtggtcttaagttttagagctagaaatagc	cttgctatttctagctctaaaactctcccacttcctccactaCaatctcttagtcgactctac	pCBC-DT1T2 (Addgene plasmid #50590)
-	pT7-module4_EC1s	HTv1570	BbsI	Gibson assembly	EC1s_sgRNAs for module4	gctagagtcgaagtagtgattGTCCGGAGATGTTGAGAACGgttttagagctagaaatagc	cttgctatttctagctctaaaacCTATGTTTGTGGAATCTTCCaatctcttagtcgactctac	pCBC-DT1T2 (Addgene plasmid #50590)
-	pT7-module5_EC1s	HTv1571	BbsI	Gibson assembly	EC1s_sgRNAs for module5	gctagagtcgaagtagtgattGCATGTCATCACTGTCGCCGgttttagagctagaaatagc	cttgctatttctagctctaaaacGAATGATCCGTAGCCATCTCaatctcttagtcgactctac	pCBC-DT1T2 (Addgene plasmid #50590)
-	pT7-module6_EC1s	HTv1572	BbsI	Gibson assembly	EC1s_sgRNAs for module6	gctagagtcgaagtagtgattGGATGGACTGTTGGAACGCGgttttagagctagaaatagc	gtgaattcggtctcgaaacCCTTTAACCGGCGGTTCACCaatctcttagtcgactctac	pCBC-DT1T2 (Addgene plasmid #50590)
HTv1772	pHEE-R-bar_EC1s	HTv1563	BsaI	Golden Gate assembly
HTv1773	pHEE-R-bar5A_EC1s	HTv1566	BsaI	Golden Gate assembly
HTv1774	pHEE-R-bar9si_EC1s	HTv1760	BsaI	Golden Gate assembly
HTv1775	pHEE-R-bar5A9si_EC1s	HTv1763	BsaI	Golden Gate assembly
-	pT7-module1_PRK3/6/8	HTv1567	BbsI	Gibson assembly	PRK3/6/8_sgRNAs for module1	gaaagcttggtctcgattGAGCGCTTGAACCGCACGAGgttttagagctagaaatagc	cttgctatttctagctctaaaacGCTTGAGTTGTGGCGTTTCCaatctcttagtcgactctac	pCBC-DT1T2 (Addgene plasmid #50590)
-	pT7-module2_PRK3/6/8	HTv1568	BbsI	Gibson assembly	PRK3/6/8_sgRNAs for module2	gctagagtcgaagtagtgattGCTTCTTTGATGCAACTCGCgttttagagctagaaatagc	cttgctatttctagctctaaaacGATGCTCGGTAAAGACCACCaatctcttagtcgactctac	pCBC-DT1T2 (Addgene plasmid #50590)
-	pT7-module3_PRK3/6/8	HTv1569	BbsI	Gibson assembly	PRK3/6/8_sgRNAs for module3	gctagagtcgaagtagtgattGCTCTCAGGAACCATCACCGgttttagagctagaaatagc	cttgctatttctagctctaaaacTTACGCAGCTCCCTCAACTCaatctcttagtcgactctac	pCBC-DT1T2 (Addgene plasmid #50590)
-	pT7-module4_PRK3/6/8	HTv1570	BbsI	Gibson assembly	PRK3/6/8_sgRNAs for module4	gctagagtcgaagtagtgattGAACGAATACTTGTGCGGGCgttttagagctagaaatagc	cttgctatttctagctctaaaacCCGCGAAGAGAAGCTTGTACaatctcttagtcgactctac	pCBC-DT1T2 (Addgene plasmid #50590)
-	pT7-module5_PRK3/6/8	HTv1571	BbsI	Gibson assembly	PRK3/6/8_sgRNAs for module5	gctagagtcgaagtagtgattGATGTAAAGCGACTTCAGAGgttttagagctagaaatagc	cttgctatttctagctctaaaacCCCGGTTTGTTGAAATTCGCaatctcttagtcgactctac	pCBC-DT1T2 (Addgene plasmid #50590)
-	pT7-module6_PRK3/6/8	HTv1572	BbsI	Gibson assembly	PRK3/6/8_sgRNAs for module6	gctagagtcgaagtagtgattGATTGAATAAAGGAGTGGCGgttttagagctagaaatagc	gtgaattcggtctcgaaacCTAGCGATTCCTTGAATGACaatctcttagtcgactctac	pCBC-DT1T2 (Addgene plasmid #50590)
-	pT7-module1_PRK1/2/4/5	HTv1567	BbsI	Gibson assembly	PRK1/2/4/5_sgRNAs for module1	gaaagcttggtctcgattGCACCAGACCAAGTGCAAGGgttttagagctagaaatagc	cttgctatttctagctctaaaacCTCGTTATAACAGCAATAGCaatctcttagtcgactctac	pCBC-DT1T2 (Addgene plasmid #50590)
-	pT7-module2_PRK1/2/4/5	HTv1568	BbsI	Gibson assembly	PRK1/2/4/5_sgRNAs for module2	gctagagtcgaagtagtgattGATAAAGCAGTGCTATCAAGgttttagagctagaaatagc	cttgctatttctagctctaaaacTTGTATCTGTCTTCTTCATCaatctcttagtcgactctac	pCBC-DT1T2 (Addgene plasmid #50590)
-	pT7-module3_PRK1/2/4/5	HTv1569	BbsI	Gibson assembly	PRK1/2/4/5_sgRNAs for module3	gctagagtcgaagtagtgattGTGCATTTGATGGCATGGGGgttttagagctagaaatagc	cttgctatttctagctctaaaacCGGAACCCAAGTCGAGCACCaatctcttagtcgactctac	pCBC-DT1T2 (Addgene plasmid #50590)
-	pT7-module4_PRK1/2/4/5	HTv1570	BbsI	Gibson assembly	PRK1/2/4/5_sgRNAs for module4	gctagagtcgaagtagtgattGGTCATGTCTCAGCCGCAGGgttttagagctagaaatagc	cttgctatttctagctctaaaacGCGGATGCGTTTGATGGTACaatctcttagtcgactctac	pCBC-DT1T2 (Addgene plasmid #50590)
-	pT7-module5_PRK1/2/4/5	HTv1571	BbsI	Gibson assembly	PRK1/2/4/5_sgRNAs for module5	gctagagtcgaagtagtgattGTTGTCGGCTTATCCATCCGgttttagagctagaaatagc	cttgctatttctagctctaaaacTGTTACACGCAAGCGTAAACaatctcttagtcgactctac	pCBC-DT1T2 (Addgene plasmid #50590)
-	pT7-module6_PRK1/2/4/5	HTv1572	BbsI	Gibson assembly	PRK1/2/4/5_sgRNAs for module6	gctagagtcgaagtagtgattGCATTGGAACCAATGGGTCGgttttagagctagaaatagc	gtgaattcggtctcgaaacCGTGGGAGGAGAAGTAGATCaatctcttagtcgactctac	pCBC-DT1T2 (Addgene plasmid #50590)
HTv1764	pHEE-R-hyg_PRK3/6/8	HTv993	BsaI	Golden Gate assembly
HTv1765	pHEE-R-kan_PRK1/2/4/5	HTv1562	BsaI	Golden Gate assembly
HTv1768	pHEE-R-hyg9si_PRK3/6/8	HTv1758	BsaI	Golden Gate assembly
HTv1769	pHEE-R-kan9si_PRK1/2/4/5	HTv1759	BsaI	Golden Gate assembly

### Sheet: Table S2
Supplementary Table S2 List of genotyping primers.
target gene	forward primer (5'->3')	reverse primer (5'->3')	WT (bp)
tandemLTP allele	ATCCAACTAACTACACGTAGG	ACATATCATAAATAAGATCAACG	not amplified
EC1.2-1.3	ATAGTGTGTCTGCTGGGAATC	ATCAAAGTTTCACAGAGGAAG	2125
EC1.1	TCTACTCTTTCTTCTTTCGAC	CAGGACTTAGTGATAGCGATG	748
EC1.4	CCATCCACCACTAATCATTTAC	TCTGCTTTCGGTTTGAGAATC	816
EC1.5	TCACATCACACTCATAATCTC	GTTTGGCGATTGGTTCTATG	693
PRK1	TACCCTCAGCGTATACAAC	AGCCACAATGGAAAGCAG	1234
PRK2	TGCTTTGATAGAGACCTCTC	TGTAGACTTGATGGTCCTG	1128
PRK4	CTCTGGAAGGCAGGAAAG	GGTCAAATCTTTGAATGTC	1330
PRK5	CGTTCACACAATTTCTTG	GCGGGTTTATTGTTCTTG	1307
PRK3	ATGTCCAAACTTTTGAAC	GCAGCCTTCATGAGATCAG	1252
PRK6	ATGGCTGCTGCTGTTC	TCCTCGTGCAAGAACTTC	1624
PRK8	GATCGGATTACTCTGCAAC	GACGAGAGATTGAGATTGAG	1473
